# Can we assume the gene expression profile as a proxy for signaling network activity?

**DOI:** 10.1101/643866

**Authors:** Mehran Piran, Reza Karbalaei, Mehrdad Piran, Jehad Aldahdooh, Mehdi Mirzaie, Naser Ansari-Pour, Jing Tang, Mohieddin Jafari

## Abstract

Studying relationships among gene-products by gene expression profile analysis is a common approach in systems biology. Many studies have generalized the outcomes to the different levels of central dogma information flow and assumed correlation of transcript and protein expression levels. All these efforts partook in the current understanding of signaling network models and expanded the signaling databases. In fact, due to the unavailability or high-cost of the experiments, most of the studies do not usually look for direct interactions, and some parts of these networks are contradictory. Besides, it is now a standard step to accomplish enrichment analysis on biological annotations, to make claims about the potentially implicated biological pathways in any perturbation. Explicitly, upon identifying differentially expressed genes, they are spontaneously presumed the corresponding dysregulated pathways. Then, molecular mechanistic insights are proposed for disease etiology and drug discovery based on statistically enriched biological processes. In this study, using four common and comprehensive databases, we extracted all relevant gene expression data and all relationships among directly linked gene pairs. We aimed to evaluate the ratio of coherency or sign consistency between the expression level and the causal relationships among the gene pairs. We illustrated that the signaling network was not more consistent or coherent with the recorded expression profile compared to the random relationships. Finally, we provided the pieces of evidence and concluded that gene-product expression data, especially at the transcript level, are not reliable or at least insufficient to infer causal biological relationships among genes and in turn, describe cellular behavior.
