## Supplementary material for "Can we assume the gene expression profile as a proxy for signaling network activity?": 2

### Sheet: KEGG-GEO
		Subgraphs	Abreviation	Pval < 0.05 & cor >0	Pval > 0.05	Pval <0.05 & cor < 0	Heterogeneous edges
		Simple
		Randomly-selected unconnected gene pairs	UGP	0.058	0.376	0.042	0.524
		Activation	Act	0.048	0.2468	0.0245	0.6807
		Inhibition	Inh	0.0514	0.2635	0.0275	0.6576
		Complex
		Dual negative feedback loop	DNFBL	0	0.2	0.075	0.725
		Dual positive feedback loop1	DPFBL1	0.136	0.34	0.024	0.5
		Dual positive feedback loop2	DPFBL2	0	0.4167	0	0.5833
		Multiple negative feedback loop1	MNFBL1	0.067	0.1604	0.0366	0.736
		Multiple positive feedback loop1	MPFBL1	0.0794	0.151	0.0301	0.7395
		Multiple negative feedback loop2	MNFBL2	0.0558	0.193	0.0302	0.7209
		Multiple positive feedback loop2	MPFBL2	0.0462	0.1643	0.0349	0.7546
		Multiple feed-forward loop1	MFFL1	0.0637	0.1643	0.032	0.7399
		Multiple feed-forward loop2	MFFL2	0.0767	0.1752	0.0406	0.7076
		Multiple negative feed forward loop1	MNFFL1	0.0746	0.152	0.0366	0.7369
		Multiple negative feed-forward loop2	MNFFL2	0.0653	0.1639	0.041	0.7299
		Number of KEGG edges and GEO
		Simple Subgraphs
			Abreviation	Pval < 0.05 & cor >0	Pval > 0.05	Pval <0.05 & cor < 0	Heterogeneous edges
		Randomly-selected unconnected gene pairs	UGP	58	376	42	524
		Activation	Act	896	4602	457	12693
		Inhibition	Inh	243	1246	130	3110
		Complex Subgraphs
			Abreviation	Pval < 0.05 & cor >0	Pval > 0.05	Pval <0.05 & cor < 0	Heterogeneous edges
		Dual negative feedback loop	DNFBL	0	8	3	29
		Dual positive feedback loop1	DPFBL1	34	85	6	125
		Dual positive feedback loop2	DPFBL2	0	10	0	14
		Multiple negative feedback loop1	MNFBL1	773	1851	423	8496
		Multiple positive feedback loop1	MPFBL1	224	426	85	2087
		Multiple negative feedback loop2	MNFBL2	24	83	13	310
		Multiple positive feedback loop2	MPFBL2	45	160	34	735
		Multiple feed-forward loop1	MFFL1	537	1384	270	6234
		Multiple feed-forward loop2	MFFL2	200	457	106	1846
		Multiple negative feed forward loop1	MNFFL1	393	801	193	3884
		Multiple negative feed-forward loop2	MNFFL2	43	108	27	481
		Ratio of KEGG edges and GEO
		Simple Subgraphs
			Abreviation	Pval < 0.05 & cor >0	Pval > 0.05	Pval <0.05 & cor < 0	Heterogeneous edges
		Randomly-selected unconnected gene pairs	UGP	0.058	0.376	0.042	0.524
		Activation	Act	0.048	0.2468	0.0245	0.6807
		Inhibition	Inh	0.0514	0.2635	0.0275	0.6576
		Complex Subgraphs
			Abreviation	Pval < 0.05 & cor >0	Pval > 0.05	Pval <0.05 & cor < 0	Heterogeneous edges
		Dual negative feedback loop	DNFBL	0	0.2	0.075	0.725
		Dual positive feedback loop1	DPFBL1	0.136	0.34	0.024	0.5
		Dual positive feedback loop2	DPFBL2	0	0.4167	0	0.5833
		Multiple negative feedback loop1	MNFBL1	0.067	0.1604	0.0366	0.736
		Multiple positive feedback loop1	MPFBL1	0.0794	0.151	0.0301	0.7395
		Multiple negative feedback loop2	MNFBL2	0.0558	0.193	0.0302	0.7209
		Multiple positive feedback loop2	MPFBL2	0.0462	0.1643	0.0349	0.7546
		Multiple feed-forward loop1	MFFL1	0.0637	0.1643	0.032	0.7399
		Multiple feed-forward loop2	MFFL2	0.0767	0.1752	0.0406	0.7076
		Multiple negative feed forward loop1	MNFFL1	0.0746	0.152	0.0366	0.7369
		Multiple negative feed-forward loop2	MNFFL2	0.0653	0.1639	0.041	0.7299

### Sheet: KEGG-GDSC
		Number of KEGG edges and GDSC
		Simple Subgraphs
			Abreviation	Pval < 0.05 & cor >0	Pval > 0.05	Pval <0.05 & cor < 0	Heterogeneous edges
		Randomly-selected unconnected gene pairs	UGP	290	511	199	0
		Activation	Act	5431	7920	3220	0
		Inhibition	Inh	1860	2994	827	0
		Complex Subgraphs
			Abreviation	Pval < 0.05 & cor >0	Pval > 0.05	Pval <0.05 & cor < 0	Heterogeneous edges
		Dual negative feedback loop	DNFBL	27	27	0	0
		Dual positive feedback loop1	DPFBL1	106	122	76	0
		Dual positive feedback loop2	DPFBL2	16	6	8	0
		Multiple negative feedback loop1	MNFBL1	4957	7474	3025	0
		Multiple positive feedback loop1	MPFBL1	994	1469	794	0
		Multiple negative feedback loop2	MNFBL2	462	424	110	0
		Multiple positive feedback loop2	MPFBL2	1012	1290	299	0
		Multiple feed-forward loop1	MFFL1	3659	5238	2130	0
		Multiple feed-forward loop2	MFFL2	1638	2804	754	0
		Multiple negative feed forward loop1	MNFFL1	2248	3892	1653	0
		Multiple negative feed-forward loop2	MNFFL2	918	1134	214	0
		Ratio of KEGG edges and GDSC
		Simple Subgraphs
			Abreviation	Pval < 0.05 & cor >0	Pval > 0.05	Pval <0.05 & cor < 0	Heterogeneous edges
		Randomly-selected unconnected gene pairs	UGP	0.29	0.511	0.199	0
		Activation	Act	0.3277	0.4779	0.1943	0
		Inhibition	Inh	0.3274	0.527	0.1456	0
		Complex Subgraphs
			Abreviation	Pval < 0.05 & cor >0	Pval > 0.05	Pval <0.05 & cor < 0	Heterogeneous edges
		Dual negative feedback loop	DNFBL	0.5	0.5	0	0
		Dual positive feedback loop1	DPFBL1	0.3487	0.4013	0.25	0
		Dual positive feedback loop2	DPFBL2	0.5333	0.2	0.2667	0
		Multiple negative feedback loop1	MNFBL1	0.3207	0.4836	0.1957	0
		Multiple positive feedback loop1	MPFBL1	0.3052	0.451	0.2438	0
		Multiple negative feedback loop2	MNFBL2	0.4639	0.4257	0.1104	0
		Multiple positive feedback loop2	MPFBL2	0.3891	0.496	0.115	0
		Multiple feed-forward loop1	MFFL1	0.3318	0.475	0.1932	0
		Multiple feed-forward loop2	MFFL2	0.3152	0.5396	0.1451	0
		Multiple negative feed forward loop1	MNFFL1	0.2885	0.4994	0.2121	0
		Multiple negative feed-forward loop2	MNFFL2	0.4051	0.5004	0.0944	0

### Sheet: OmniPath-GEO
			Number of OmniPath edges and GEO
			Simple Subgraphs
				Abreviation	Pval < 0.05 & cor >0	Pval > 0.05	Pval <0.05 & cor < 0	Heterogeneous edges
			Randomly-selected unconnected gene pairs	UGP	53	343	37	567
			Activation	Act	728	2611	290	5143
			Inhibition	Inh	192	780	73	1325
			Complex Subgraphs
				Abreviation	Pval < 0.05 & cor >0	Pval > 0.05	Pval <0.05 & cor < 0	Heterogeneous edges
			Dual negative feedback loop	DNFBL	0	0	0	0
			Dual positive feedback loop1	DPFBL1	0	0	0	0
			Dual positive feedback loop2	DPFBL2	0	0	0	0
			Multiple negative feedback loop1	MNFBL1	663	1035	274	6226
			Multiple positive feedback loop1	MPFBL1	176	278	54	1646
			Multiple negative feedback loop2	MNFBL2	38	78	15	394
			Multiple positive feedback loop2	MPFBL2	95	214	35	1024
			Multiple feed-forward loop1	MFFL1	259	458	99	2638
			Multiple feed-forward loop2	MFFL2	180	332	64	1621
			Multiple negative feed forward loop1	MNFFL1	381	614	145	3712
			Multiple negative feed-forward loop2	MNFFL2	51	97	24	442
			Ratio of OmniPath edges and GEO
			Simple Subgraphs
				Abreviation	Pval < 0.05 & cor >0	Pval > 0.05	Pval <0.05 & cor < 0	Heterogeneous edges
			Randomly-selected unconnected gene pairs	UGP	0.053	0.343	0.037	0.567
			Activation	Act	0.083	0.2977	0.0331	0.5863
			Inhibition	Inh	0.081	0.3291	0.0308	0.5591
			Complex Subgraphs
				Abreviation	Pval < 0.05 & cor >0	Pval > 0.05	Pval <0.05 & cor < 0	Heterogeneous edges
			Dual negative feedback loop	DNFBL	0	0	0	0
			Dual positive feedback loop1	DPFBL1	0	0	0	0
			Dual positive feedback loop2	DPFBL2	0	0	0	0
			Multiple negative feedback loop1	MNFBL1	0.0809	0.1263	0.0334	0.7595
			Multiple positive feedback loop1	MPFBL1	0.0817	0.1291	0.0251	0.7642
			Multiple negative feedback loop2	MNFBL2	0.0724	0.1486	0.0286	0.7505
			Multiple positive feedback loop2	MPFBL2	0.0694	0.1564	0.0256	0.7485
			Multiple feed-forward loop1	MFFL1	0.075	0.1326	0.0287	0.7638
			Multiple feed-forward loop2	MFFL2	0.0819	0.1511	0.0291	0.7378
			Multiple negative feed forward loop1	MNFFL1	0.0785	0.1265	0.0299	0.765
			Multiple negative feed-forward loop2	MNFFL2	0.0831	0.158	0.0391	0.7199

### Sheet: OmniPath-GDSC
		Number of OmniPath edges and GDSC
		Simple Subgraphs
			Abreviation	Pval < 0.05 & cor >0	Pval > 0.05	Pval <0.05 & cor < 0	Heterogeneous edges
		Randomly-selected unconnected gene pairs	UGP	276	491	233	0
		Activation	Act	4023	4441	2068	0
		Inhibition	Inh	994	1225	574	0
		Complex Subgraphs
			Abreviation	Pval < 0.05 & cor >0	Pval > 0.05	Pval <0.05 & cor < 0	Heterogeneous edges
		Dual negative feedback loop	DNFBL	0	0	0	0
		Dual positive feedback loop1	DPFBL1	0	0	0	0
		Dual positive feedback loop2	DPFBL2	0	0	0	0
		Multiple negative feedback loop1	MNFBL1	3768	4214	1985	0
		Multiple positive feedback loop1	MPFBL1	1048	1102	522	0
		Multiple negative feedback loop2	MNFBL2	236	273	113	0
		Multiple positive feedback loop2	MPFBL2	621	748	370	0
		Multiple feed-forward loop1	MFFL1	1586	1740	798	0
		Multiple feed-forward loop2	MFFL2	925	1154	549	0
		Multiple negative feed forward loop1	MNFFL1	2388	2573	1265	0
		Multiple negative feed-forward loop2	MNFFL2	221	294	120	0
		Ratio of OmniPath edges and GDSC
		Simple Subgraphs
			Abreviation	Pval < 0.05 & cor >0	Pval > 0.05	Pval <0.05 & cor < 0	Heterogeneous edges
		Randomly-selected unconnected gene pairs	UGP	0.276	0.491	0.233	0
		Activation	Act	0.382	0.4217	0.1964	0
		Inhibition	Inh	0.3559	0.4386	0.2055	0
		Complex Subgraphs
			Abreviation	Pval < 0.05 & cor >0	Pval > 0.05	Pval <0.05 & cor < 0	Heterogeneous edges
		Dual negative feedback loop	DNFBL	0	0	0	0
		Dual positive feedback loop1	DPFBL1	0	0	0	0
		Dual positive feedback loop2	DPFBL2	0	0	0	0
		Multiple negative feedback loop1	MNFBL1	0.378	0.4228	0.1992	0
		Multiple positive feedback loop1	MPFBL1	0.3922	0.4124	0.1954	0
		Multiple negative feedback loop2	MNFBL2	0.3794	0.4389	0.1817	0
		Multiple positive feedback loop2	MPFBL2	0.3571	0.4301	0.2128	0
		Multiple feed-forward loop1	MFFL1	0.3846	0.4219	0.1935	0
		Multiple feed-forward loop2	MFFL2	0.352	0.4391	0.2089	0
		Multiple negative feed forward loop1	MNFFL1	0.3836	0.4133	0.2032	0
		Multiple negative feed-forward loop2	MNFFL2	0.348	0.463	0.189	0

### Sheet: KEGG TCGA
								KEGG/TCGA
								Simple Subgraphs
									Abreviation	Pval < 0.05 & cor >0	Pval > 0.05	Pval <0.05 & cor < 0
								Randomly-selected unconnected gene pairs	UGP	152	834	14
								Activation	Act	3846	14727	249
								Inhibition	Inh	998	5881	70
								Complex Subgraphs
									Abreviation	Pval < 0.05 & cor >0	Pval > 0.05	Pval <0.05 & cor < 0
								Dual negative feedback loop	DNFBL	20	56	0
								Dual positive feedback loop1	DPFBL1	130	226	2
								Dual positive feedback loop2	DPFBL2	4	24	2
								Multiple negative feedback loop1	MNFBL1	3421	13812	228
								Multiple positive feedback loop1	MPFBL1	832	2797	48
								Multiple negative feedback loop2	MNFBL2	151	2168	15
								Multiple positive feedback loop2	MPFBL2	369	2737	29
								Multiple feed-forward loop1	MFFL1	2420	10091	169
								Multiple feed-forward loop2	MFFL2	861	5392	59
								Multiple negative feed forward loop1	MNFFL1	1720	6933	100
								Multiple negative feed-forward loop2	MNFFL2	244	2536	11
								KEGG/TCGA
								Simple Subgraphs
									Abreviation	Pval < 0.05 & cor >0	Pval > 0.05	Pval <0.05 & cor < 0
								Randomly-selected unconnected gene pairs	UGP	0.15	0.83	0.01
								Activation	Act	0.2	0.78	0.01
								Inhibition	Inh	0.14	0.85	0.01
								Complex Subgraphs
									Abreviation	Pval < 0.05 & cor >0	Pval > 0.05	Pval <0.05 & cor < 0
								Dual negative feedback loop	DNFBL	0.26	0.74	0
								Dual positive feedback loop1	DPFBL1	0.36	0.63	0.01
								Dual positive feedback loop2	DPFBL2	0.13	0.8	0.07
								Multiple negative feedback loop1	MNFBL1	0.2	0.79	0.01
								Multiple positive feedback loop1	MPFBL1	0.23	0.76	0.01
								Multiple negative feedback loop2	MNFBL2	0.06	0.93	0.01
								Multiple positive feedback loop2	MPFBL2	0.12	0.87	0.01
								Multiple feed-forward loop1	MFFL1	0.19	0.8	0.01
								Multiple feed-forward loop2	MFFL2	0.14	0.85	0.01
								Multiple negative feed forward loop1	MNFFL1	0.2	0.79	0.01
								Multiple negative feed-forward loop2	MNFFL2	0.09	0.91	0

### Sheet: OmniPath TCGA
								OmniPath/TCGA
								Simple Subgraphs
									Abreviation	Pval < 0.05 & cor >0	Pval > 0.05	Pval <0.05 & cor < 0
								Randomly-selected unconnected gene pairs	UGP	218	758	24
								Activation	Act	4016	7183	228
								Inhibition	Inh	1057	1924	81
								Complex Subgraphs
									Abreviation	Pval < 0.05 & cor >0	Pval > 0.05	Pval <0.05 & cor < 0
								Dual negative feedback loop	DNFBL	0	0	0
								Dual positive feedback loop1	DPFBL1	0	0	0
								Dual positive feedback loop2	DPFBL2	0	0	0
								Multiple negative feedback loop1	MNFBL1	3816	6758	220
								Multiple positive feedback loop1	MPFBL1	1059	1727	51
								Multiple negative feedback loop2	MNFBL2	221	408	19
								Multiple positive feedback loop2	MPFBL2	677	1172	51
								Multiple feed-forward loop1	MFFL1	1549	2795	68
								Multiple feed-forward loop2	MFFL2	1000	1801	80
								Multiple negative feed forward loop1	MNFFL1	2482	4109	122
								Multiple negative feed-forward loop2	MNFFL2	242	444	14
								OmniPath/TCGA
								Simple Subgraphs
									Abreviation	Pval < 0.05 & cor >0	Pval > 0.05	Pval <0.05 & cor < 0
								Randomly-selected unconnected gene pairs	UGP	0.22	0.76	0.02
								Activation	Act	0.35	0.63	0.02
								Inhibition	Inh	0.35	0.63	0.03
								Complex Subgraphs
									Abreviation	Pval < 0.05 & cor >0	Pval > 0.05	Pval <0.05 & cor < 0
								Dual negative feedback loop	DNFBL	0	0	0
								Dual positive feedback loop1	DPFBL1	0	0	0
								Dual positive feedback loop2	DPFBL2	0	0	0
								Multiple negative feedback loop1	MNFBL1	0.35	0.63	0.02
								Multiple positive feedback loop1	MPFBL1	0.37	0.61	0.02
								Multiple negative feedback loop2	MNFBL2	0.34	0.63	0.03
								Multiple positive feedback loop2	MPFBL2	0.36	0.62	0.03
								Multiple feed-forward loop1	MFFL1	0.35	0.63	0.02
								Multiple feed-forward loop2	MFFL2	0.35	0.63	0.03
								Multiple negative feed forward loop1	MNFFL1	0.37	0.61	0.02
								Multiple negative feed-forward loop2	MNFFL2	0.35	0.63	0.02
