## Supplementary material for "Can we assume the gene expression profile as a proxy for signaling network activity?": 3

### Sheet: KEGG GEO
				KEGG/GEO	p-value < 0.05 & correlation coefficient > 0
					UGP	Act	Inh	DNFBL	DPFBL1	DPFBL2	MNFBL1	MPFBL1	MNFBL2	MPFBL2	MFFL1	MFFL2	MNFFL1	MNFFL2
				UGP		1.19277e-10	1.22344e-16	2.01559e-13	5.28871e-12	8.55397e-05	9.27432e-06	5.37261e-20	5.28871e-12	0	4.58409e-15	0	0.0947832	0.0947832
				Act			6.10848e-65	7.6658e-124	1.84288e-92	3.87948e-78	1.37889e-15	5.76952e-23	5.806e-159	3.87948e-78	0	1.15432e-107	0	0.913308
				Inh				6.13153e-19	5.05381e-35	1.89472e-26	1.30612e-22	2.84372e-05	2.39082e-07	1.19424e-44	1.30612e-22	0	1.14674e-30	0
				DNFBL					0.0771818	0.0415748	0.0776266	0.0765626	0.238179	0.136309	0.0413924	0.0765626	1	0.0432289
				DPFBL1						0.402695	0.920738	0.760001	0.605425	0.0226191	0.0563215	0.558387	0.605425	0
				DPFBL2							0.131278	0.0716385	0.0731547	0.0760412	0.225503	0.228248	0.0388396	0.0760412
				MNFBL1								0.0783351	0.0011587	0.432693	0.64536	5.78584e-18	6.37585e-13	1.5337e-08
				MPFBL1									6.83254e-05	0.139182	0.0062609	0.000757866	9.36072e-14	1.6645e-11
				MNFBL2										0.337182	0.0533029	0.145604	0.245807	0.815803
				MPFBL2											0.0687357	0.00146041	0.0119511	0.0299761
				MFFL1												0.582142	0.000246721	0.113457
				MFFL2													0.161785	0.276687
				MNFFL1														0.000205143
				MNFFL2
				KEGG/GEO	p-value > 0.05
					UGP	Act	Inh	DNFBL	DPFBL1	DPFBL2	MNFBL1	MPFBL1	MNFBL2	MPFBL2	MFFL1	MFFL2	MNFFL1	MNFFL2
				UGP		5.67467e-17	5.78902e-22	1.67971e-18	7.3184e-14	9.63465e-09	1.38001e-06	5.78902e-22	5.67467e-17	0	1.26172e-07	0.00320152	0.326932	0.326932
				Act			2.18116e-157	8.92378e-215	1.46281e-175	7.69358e-124	6.33154e-68	8.17797e-46	8.92378e-215	2.18116e-157	0	2.09486e-56	3.84009e-14	0.622232
				Inh				2.38979e-42	1.20337e-57	2.98288e-47	2.29446e-33	1.97606e-18	1.37419e-12	1.20337e-57	2.38979e-42	0	2.03716e-15	0.000302044
				DNFBL					0.545316	0.376967	0.542786	0.756385	1	1	0.376967	0.545316	1.65e-19	1
				DPFBL1						0.1191	0.0235436	0.0685146	0.26703	0.849653	0.846692	0.0235436	0.1191	8.19076e-248
				DPFBL2							0.00848808	0.00683754	0.00772434	0.0169896	0.0367773	0.0373256	0.00683754	0.00848808
				MNFBL1								0.78059	0.0021725	0.405416	0.0107119	4.67064e-13	5.26013e-22	0.0021725
				MPFBL1									0.0961083	1	0.258974	0.0052593	3.17011e-07	3.14474e-10
				MNFBL2										0.0750914	0.0158266	0.040643	0.185502	0.697895
				MPFBL2											0.0632786	0.0048162	0.0292966	0.227845
				MFFL1												0.0374887	8.78331e-07	0.00243462
				MFFL2													0.52838	0.30447
				MNFFL1														0.0142635
				MNFFL2
				KEGG/GEO	p-value < 0.05 & correlation coefficient < 0
					UGP	Act	Inh	DNFBL	DPFBL1	DPFBL2	MNFBL1	MPFBL1	MNFBL2	MPFBL2	MFFL1	MFFL2	MNFFL1	MNFFL2
				UGP		8.34436e-05	0.000728534	0.000728534	0.0340211	0.000728534	0.142549	0.0340211	0.000728534	0	0.000452716	4.07256e-23	0.498736	0.498736
				Act			2.93037e-66	5.33296e-52	5.33296e-52	1.40699e-27	5.33296e-52	8.57575e-18	1.40699e-27	5.33296e-52	0	1.25424e-18	1.25424e-18	0.36413
				Inh				3.17812e-17	1.59876e-13	1.59876e-13	2.77827e-07	1.59876e-13	8.20513e-05	2.77827e-07	1.59876e-13	0	2.4176e-07	1.08133e-82
				DNFBL					0.221188	0.191477	0.191477	0.136647	0.191477	0.112022	0.136647	0.191477	1.65e-34	0.0152353
				DPFBL1						0.00060268	0.00172038	0.00172038	0.00875327	0.00172038	0.0218753	0.00875327	0.00172038	4.69063e-63
				DPFBL2							0.376678	0.375831	0.375831	0.620226	0.375831	0.614608	0.620226	0.375831
				MNFBL1								0.0845449	0.875539	0.875539	0.00178479	0.875539	8.34125e-07	0.00178479
				MPFBL1									0.00835759	0.0625701	0.0625701	0.776515	0.0625701	0.59616
				MNFBL2										0.248909	0.359111	0.359111	0.779983	0.359111
				MPFBL2											0.786444	0.925665	0.925665	0.274407
				MFFL1												0.000366867	0.0227228	0.0227228
				MFFL2													0.417362	1
				MNFFL1														0.275446
				MNFFL2

### Sheet: KEGG GDSC
						KEGG/GDSC	p-value < 0.05 & correlation coefficient > 0
							UGP	Act	Inh	DNFBL	DPFBL1	DPFBL2	MNFBL1	MPFBL1	MNFBL2	MPFBL2	MFFL1	MFFL2	MNFFL1	MNFFL2
						UGP		4.09257e-15	1	0.0419966	0.00711669	4.9514e-11	4.29562e-28	0.182378	0.0419966	3.4088e-53	5.92854e-05	2.83617e-41	0.00711669	0.00711669
						Act			2.20161e-105	3.76213e-26	0.0330379	0.541024	5.76299e-62	1.35338e-262	8.94355e-07	0.0330379	4.94065645841247e-324	1.58741e-09	4.94065645841247e-324	0.541024
						Inh				1.31663e-37	8.06961e-10	0.232272	0.682468	1.57982e-22	9.42201e-92	0.00471635	0.232272	7.33342e-208	0.000350199	3.85346e-152
						DNFBL					0.212765	0.00135558	0.00789756	0.0129774	0.123968	0.586691	0.00460209	0.00789756	0.6843	0.0312081
						DPFBL1						0.0309102	0.0268468	0.295977	0.502407	0.142054	8.78504e-05	0.153716	0.295977	2.46655e-10
						DPFBL2							0.194892	0.00738055	0.0175356	0.0304576	0.133475	0.466469	0.0158885	0.0175356
						MNFBL1								6.06711e-116	7.76166e-17	0.849564	0.0140964	1.83347e-71	4.17957e-272	0.0041076
						MPFBL1									4.39755e-35	0.0584445	0.0713726	0.00253681	7.67389e-24	1.19449e-72
						MNFBL2										0.000631812	5.97378e-31	3.46251e-21	2.11052e-18	2.3762e-06
						MPFBL2											0.0313129	2.5639e-27	1.06969e-13	2.52814e-10
						MFFL1												5.20748e-64	1.34871e-21	0.00795508
						MFFL2													4.23328e-45	7.02251e-05
						MNFFL1														6.18367e-110
						MNFFL2
						KEGG/GDSC	p-value > 0.05
							UGP	Act	Inh	DNFBL	DPFBL1	DPFBL2	MNFBL1	MPFBL1	MNFBL2	MPFBL2	MFFL1	MFFL2	MNFFL1	MNFFL2
						UGP		0.50666	0.50666	0.0705066	0.0534861	0.50666	3.04028e-07	0.000118207	0.0534861	7.62904e-106	1.59746e-12	0.50666	0.228855	0.0534861
						Act			1.41351e-08	1.41351e-08	1.52425e-57	0.597046	1.41351e-08	2.20711e-35	5.35906e-13	0.597046	0	1.27169e-91	1.41351e-08	5.62013e-41
						Inh				4.89124e-05	4.89124e-05	0.0503924	1.41842e-12	4.89124e-05	8.82863e-49	3.11858e-31	1.41842e-12	0	4.454e-83	4.89124e-05
						DNFBL					1	1	0.586691	0.786858	1	0.336557	0.495478	0.786858	8.27055e-07	0.164188
						DPFBL1						0.000689528	0.000689528	1.54897e-06	0.00688328	0.000689528	0.325104	0.0945179	0.00688328	1.01559e-15
						DPFBL2							0.00143091	0.00143091	0.000174126	0.00277744	0.00143091	0.0150177	0.00555901	0.00277744
						MNFBL1								4.53353e-05	4.53353e-05	7.97383e-45	0.375892	4.53353e-05	6.67895e-41	5.75617e-17
						MPFBL1									2.45561e-08	2.45561e-08	3.24627e-24	0.000974974	2.45561e-08	0.0160828
						MNFBL2										3.07115e-06	3.07115e-06	5.44241e-13	0.0006102	3.07115e-06
						MPFBL2											0.69495	0.69495	7.20267e-06	0.103407
						MFFL1												1.6174e-07	1.6174e-07	1.72556e-42
						MFFL2													1.16599e-08	1.16599e-08
						MNFFL1														0.927793
						MNFFL2
						KEGG/GDSC	p-value < 0.05 & correlation coefficient < 0
							UGP	Act	Inh	DNFBL	DPFBL1	DPFBL2	MNFBL1	MPFBL1	MNFBL2	MPFBL2	MFFL1	MFFL2	MNFFL1	MNFFL2
						UGP		5.47162e-26	0.414953	3.00838e-05	0.468163	2.679e-16	2.679e-16	0.00210977	0.968475	2.24912e-07	0.000165517	0	3.00838e-05	0.468163
						Act			0	5.80468e-07	1.61524e-53	0.156827	5.12746e-221	5.12746e-221	4.04472e-45	0.0679138	4.22123e-114	6.87632e-65	0	1.61524e-53
						Inh				7.17121e-42	1.75457e-35	0.362623	1.28795e-18	2.00953e-16	2.00953e-16	2.94343e-69	1.97863e-26	6.74054e-112	1.46925e-82	0
						DNFBL					0.0140103	5.20512e-06	0.000351204	1.61031e-05	0.00355681	0.00355681	5.21383e-07	9.11007e-06	7.63649e-08	2.75685e-07
						DPFBL1						1.98685e-16	0.0909864	5.55357e-06	0.0102971	9.76156e-12	9.76156e-12	0.687105	0.0315141	0.477341
						DPFBL2							0.00412141	0.499562	0.117814	0.348369	0.0135499	0.0135499	0.674131	0.36192
						MNFBL1								0	1.16138e-05	4.97947e-53	0.0711727	1.37959e-212	1.37959e-212	1.14102e-39
						MPFBL1									5.90199e-148	3.32925e-06	2.04843e-44	3.31913e-14	2.98954e-102	2.98954e-102
						MNFBL2										0.0267106	1.36985e-16	0.000320015	1.1943e-11	0.959605
						MPFBL2											1.79613e-05	4.24154e-37	2.71947e-07	4.43142e-25
						MFFL1												5.09655e-244	1.22613e-05	1.66107e-34
						MFFL2													7.76642e-38	4.8053e-33
						MNFFL1														1.30708e-233
						MNFFL2

### Sheet: OmniPath GEO
				OmniPath/GEO	p-value < 0.05 & correlation coefficient > 0
					UGP	Act	Inh	DNFBL	DPFBL1	DPFBL2	MNFBL1	MPFBL1	MNFBL2	MPFBL2	MFFL1	MFFL2	MNFFL1	MNFFL2
				UGP		3.54749e-18	2.2551e-23				1.22546e-16	6.53693e-27	5.14693e-25	0	0	0	0.00138351	2.43123e-05
				Act			7.08702e-42				3.93923e-28	1.08101e-34	1.15766e-86	1.4213e-76	0	0	0	0.00138435
				Inh							4.24185e-23	6.08666e-13	3.18234e-15	2.19729e-32	4.53509e-29	0	0	0
				DNFBL
				DPFBL1
				DPFBL2
				MNFBL1								0.00052794	0.565508	0.0129958	0.128315	5.0511e-08	8.75537e-06	0.20245
				MPFBL1									0.0258285	0.450325	0.0761113	0.199496	0.00109057	0.00611888
				MNFBL2										0.849242	0.353998	0.70562	0.51251	0.771279
				MPFBL2											0.347142	0.03389	0.180424	0.0831116
				MFFL1												0.284845	0.456733	0.649798
				MFFL2													0.524485	0.399875
				MNFFL1														0.0128006
				MNFFL2
				OmniPath/GEO	p-value > 0.05
					UGP	Act	Inh	DNFBL	DPFBL1	DPFBL2	MNFBL1	MPFBL1	MNFBL2	MPFBL2	MFFL1	MFFL2	MNFFL1	MNFFL2
				UGP		4.53257e-24	1.04147e-27				1.86805e-17	7.52332e-26	1.07093e-31	0	0	0	0.0455696	0.000725522
				Act			3.38543e-87				2.14732e-36	5.28584e-51	1.23299e-97	9.76621e-133	0	0	0	2.67845e-05
				Inh							1.15072e-35	6.40271e-18	3.09784e-23	2.76483e-39	6.5467e-51	0	0	0
				DNFBL
				DPFBL1
				DPFBL2
				MNFBL1								0.00174161	0.182559	8.13735e-07	0.00174161	8.92945e-18	1.51064e-11	0.0250549
				MPFBL1									0.561633	0.755519	0.138105	0.561633	0.000836447	0.0163436
				MNFBL2										0.429606	0.220102	0.790719	0.429606	0.589479
				MPFBL2											0.0224161	0.0024088	0.126042	0.0224161
				MFFL1												0.971874	0.232461	0.287389
				MFFL2													0.450017	0.0864724
				MNFFL1														0.152119
				MNFFL2
				OmniPath/GEO	p-value < 0.05 & correlation coefficient < 0
					UGP	Act	Inh	DNFBL	DPFBL1	DPFBL2	MNFBL1	MPFBL1	MNFBL2	MPFBL2	MFFL1	MFFL2	MNFFL1	MNFFL2
				UGP		0.000662177	0.00517513				0.106837	0.106837	0.000662177	0	0	0	0.219604	0.657617
				Act			5.15158e-29				3.6895e-05	1.63115e-09	1.63115e-09	5.15158e-29	0	0	0	0.0208683
				Inh							1.1294e-07	0.00078865	1.29383e-05	1.29383e-05	1.35496e-12	0	0	0
				DNFBL
				DPFBL1
				DPFBL2
				MNFBL1								0.922452	0.241179	7.352e-05	0.0113704	3.91371e-08	7.352e-05	7.352e-05
				MPFBL1									0.0294572	0.128725	0.887141	0.374821	0.605071	0.887141
				MNFBL2										0.451744	0.697036	0.888596	1	0.559505
				MPFBL2											0.0429659	0.127654	0.730032	0.320257
				MFFL1												0.130145	0.498578	0.313601
				MFFL2													0.0473273	0.193116
				MNFFL1														0.23191
				MNFFL2

### Sheet: OmniPath GDSC
				OmniPath/GDSC	p-value < 0.05 & correlation coefficient > 0
					UGP	Act	Inh	DNFBL	DPFBL1	DPFBL2	MNFBL1	MPFBL1	MNFBL2	MPFBL2	MFFL1	MFFL2	MNFFL1	MNFFL2
				UGP		6.31225e-07	5.16687e-12				5.16687e-12	5.28017e-14	5.16687e-12	0	0	0	1.96691e-08	5.16687e-12
				Act			8.14033e-12				2.87007e-06	0.680679	0.0933155	0.680679	0	0	0	2.87007e-06
				Inh							0.0089918	0.66457	0.0089918	0.000210543	0.0089918	0	0	0
				DNFBL
				DPFBL1
				DPFBL2
				MNFBL1								5.56466e-09	0.694996	5.56466e-09	0.694996	0.000187148	0.694996	0.01453
				MPFBL1									6.02966e-06	0.195229	6.02966e-06	0.195229	0.000567064	0.195229
				MNFBL2										0.13018	1	0.13018	1	0.316301
				MPFBL2											0.546307	0.0509728	0.546307	0.0509728
				MFFL1												3.8108e-06	0.552846	3.8108e-06
				MFFL2													0.837979	0.00313095
				MNFFL1														3.48068e-08
				MNFFL2
				OmniPath/GDSC	p-value > 0.05
					UGP	Act	Inh	DNFBL	DPFBL1	DPFBL2	MNFBL1	MPFBL1	MNFBL2	MPFBL2	MFFL1	MFFL2	MNFFL1	MNFFL2
				UGP		0.0529116	2.54278e-07				0.00128386	2.54278e-07	6.11123e-06	0	0	0	0.00128386	6.11123e-06
				Act			2.53495e-15				0.0850335	0.000151253	0.0152226	0.729729	0	0	0	0.000151253
				Inh							0.0483179	0.359062	0.893868	0.00222004	0.0483179	0	0	0
				DNFBL
				DPFBL1
				DPFBL2
				MNFBL1								8.06108e-14	0.00969358	0.000538329	0.576778	0.148005	0.000538329	0.00969358
				MPFBL1									8.09107e-07	0.79824	0.00416937	0.433126	0.0691911	0.00416937
				MNFBL2										0.295876	0.14251	0.967803	0.350228	0.656192
				MPFBL2											0.0131935	0.0879769	0.411588	0.395243
				MFFL1												9.22376e-07	0.120817	0.0194321
				MFFL2													0.0328992	0.00256963
				MNFFL1														1.19355e-13
				MNFFL2
				OmniPath/GDSC	p-value < 0.05 & correlation coefficient < 0
					UGP	Act	Inh	DNFBL	DPFBL1	DPFBL2	MNFBL1	MPFBL1	MNFBL2	MPFBL2	MFFL1	MFFL2	MNFFL1	MNFFL2
				UGP		0.000701459	0.0101546				2.58158e-05	0.0101546	0.0101546	0	0	0	0.0805315	0.0101546
				Act			0.0985695				0.000545789	1.5244e-05	0.354609	0.354609	0	0	0	0.000545789
				Inh							0.0380543	0.577211	0.000561738	0.463458	0.463458	0	0	0
				DNFBL
				DPFBL1
				DPFBL2
				MNFBL1								0.0201529	0.841228	0.00790333	0.0201529	0.00790333	8.83611e-07	0.841228
				MPFBL1									0.47465	0.561707	0.0639632	0.47465	0.0639632	0.0413662
				MNFBL2										0.645503	0.270179	0.0849486	0.645503	0.0849486
				MPFBL2											0.0170848	0.187148	0.768526	0.0170848
				MFFL1												0.564923	0.302273	0.00931611
				MFFL2													0.0148012	0.251843
				MNFFL1														0.00846019
				MNFFL2

### Sheet: KEGG TCGA
						KEGG/TCGA	p-value < 0.05 & correlation coefficient > 0
							UGP	Act	Inh	DNFBL	DPFBL1	DPFBL2	MNFBL1	MPFBL1	MNFBL2	MPFBL2	MFFL1	MFFL2	MNFFL1	MNFFL2
						UGP		3.01228e-10	0.000104504	0.274065	0.00189391	0.00251836	2.89178e-25	1.00451e-09	0.000104504	0.0430325	1.5257e-48	2.39293e-16	0.274065	0.000104504
						Act			0	0.137508	4.43227e-128	6.66692e-07	3.98592e-236	0	2.39035e-17	0.137508	1.07489e-176	1.07489e-176	2.39818e-71	4.43227e-128
						Inh				1.4288e-47	2.87468e-34	0.387398	2.30564e-24	3.40508e-09	8.43628e-140	1.34364e-72	2.87468e-34	0.000850413	0.000850413	2.66735e-122
						DNFBL					9.08586e-06	0.195206	0.00429269	0.108154	0.000562334	1.49816e-08	0.49601	0.195206	0.00169337	0.0937395
						DPFBL1						2.01697e-45	1.0273e-12	5.20113e-26	2.25049e-14	1.83106e-32	3.9246e-65	1.65926e-08	1.0273e-12	4.60388e-29
						DPFBL2							0.341585	0.494443	1	0.640405	0.777617	0.10262	0.278595	0.494443
						MNFBL1								0	0.17919	1.68149e-91	0.0469237	1.88513e-180	1.88513e-180	1.32286e-27
						MPFBL1									6.82455e-135	8.90665e-05	6.81352e-45	4.00952e-08	2.86388e-72	1.53902e-241
						MNFBL2										9.86199e-06	7.00366e-76	1.09156e-30	1.4558e-67	7.25487e-19
						MPFBL2											1.80086e-07	2.02475e-34	0.000255746	1.06807e-27
						MFFL1												4.83711e-269	0.0100088	3.98356e-56
						MFFL2													1.64017e-33	7.63473e-40
						MNFFL1														2.1034e-205
						MNFFL2
						KEGG/TCGA	p-value > 0.05
							UGP	Act	Inh	DNFBL	DPFBL1	DPFBL2	MNFBL1	MPFBL1	MNFBL2	MPFBL2	MFFL1	MFFL2	MNFFL1	MNFFL2
						UGP		2.74661e-14	0.00054085	0.156515	0.0071365	0.000986713	9.22317e-25	1.34236e-08	0.00054085	0.0071365	1.37272e-45	1.61824e-12	0.156515	2.58973e-05
						Act			0	0.0110477	8.45766e-134	2.52168e-09	1.15332e-239	0	3.31292e-13	0.0110477	2.52168e-09	2.52168e-09	1.1456e-41	8.45766e-134
						Inh				5.98009e-65	7.25049e-33	0.391595	2.70186e-23	1.00766e-08	3.17944e-126	5.91884e-70	7.25049e-33	2.70186e-23	0	5.22118e-101
						DNFBL					9.08586e-06	0.260118	0.00945992	0.195206	0.00169337	1.86261e-07	0.686827	0.260118	0.195206	0.0573805
						DPFBL1						5.87623e-47	7.19388e-12	2.76198e-24	1.42309e-13	3.05162e-30	2.98845e-59	5.67633e-08	7.19388e-12	1.42309e-13
						DPFBL2							0.0480634	1	0.440825	1	0.271207	0.0162317	0.830595	1
						MNFBL1								0	0.745078	2.82407e-96	0.00316172	1.03434e-183	0	1.99191e-22
						MPFBL1									1.99637e-158	1.75344e-05	1.01202e-45	5.9029e-09	2.97358e-72	4.13176e-228
						MNFBL2										0.00112521	2.96165e-76	2.02727e-31	5.844e-68	9.20011e-20
						MPFBL2											7.12821e-12	1.38503e-33	0.000258475	5.19254e-27
						MFFL1												0	0.109034	4.31346e-60
						MFFL2													1.54627e-46	5.21815e-39
						MNFFL1														1.98209e-246
						MNFFL2
						KEGG/TCGA	p-value < 0.05 & correlation coefficient < 0
							UGP	Act	Inh	DNFBL	DPFBL1	DPFBL2	MNFBL1	MPFBL1	MNFBL2	MPFBL2	MFFL1	MFFL2	MNFFL1	MNFFL2
						UGP		0	0.200575	0.200575	0.200575	0.200575	0.200575	0.200575	0.200575	1.37566e-16	0.200575	0	0.200575	0.200575
						Act			0	2.07914e-05	2.07914e-05	2.07914e-05	2.07914e-05	2.07914e-05	2.07914e-05	2.07914e-05	1.24307e-299	2.07914e-05	0	2.07914e-05
						Inh				0	0.951875	0.951875	0.951875	0.951875	0.951875	0.951875	0.951875	2.23241e-129	0.951875	0
						DNFBL					1	1	1	1	1	1	1	1	0.00629592	1
						DPFBL1						0	0.594222	0.594222	0.594222	0.594222	0.594222	0.594222	0.594222	4.53708e-09
						DPFBL2							0	0.036148	0.036148	0.036148	0.036148	0.036148	0.036148	0.036148
						MNFBL1								0	0.000102103	0.000102103	0.000102103	0.000102103	0.000102103	0.000102103
						MPFBL1									0	0.0677132	0.0677132	0.0677132	0.0677132	0.0677132
						MNFBL2										0	0.0946075	0.0946075	0.0946075	0.0946075
						MPFBL2											0	0.787258	0.787258	0.787258
						MFFL1												0	0.000295244	0.000295244
						MFFL2													0	0.657815
						MNFFL1														0
						MNFFL2

### Sheet: OmniPath TCGA
				OmniPath/TCGA	p-value < 0.05 & correlation coefficient > 0
					UGP	Act	Inh	DNFBL	DPFBL1	DPFBL2	MNFBL1	MPFBL1	MNFBL2	MPFBL2	MFFL1	MFFL2	MNFFL1	MNFFL2
				UGP		1.09891e-19	4.47301e-25				3.46992e-17	4.47301e-25	1.09891e-19	0	0	0	1.09891e-19	1.09891e-19
				Act			0.746236				0.0574053	0.00996147	3.82552e-05	0.746236	0	0	0	0.746236
				Inh							0.582797	0.0902114	0.541663	0.00443982	0.582797	0	0	0
				DNFBL
				DPFBL1
				DPFBL2
				MNFBL1								0.443187	0.00038687	0.443187	0.443187	0.163424	0.00311112	0.00038687
				MPFBL1									0.00991781	0.72636	0.00991781	0.00991781	0.142445	0.000209575
				MNFBL2										0.650703	0.132268	0.650703	0.650703	0.326193
				MPFBL2											0.563881	0.225616	0.563881	0.563881
				MFFL1												0.887051	0.00921815	0.887051
				MFFL2													0.754692	0.0108649
				MNFFL1														0.000730231
				MNFFL2
				OmniPath/TCGA	p-value > 0.05
					UGP	Act	Inh	DNFBL	DPFBL1	DPFBL2	MNFBL1	MPFBL1	MNFBL2	MPFBL2	MFFL1	MFFL2	MNFFL1	MNFFL2
				UGP		5.92801e-18	4.09571e-23				5.92801e-18	4.09571e-23	5.92801e-18	0	0	0	5.92801e-18	5.92801e-18
				Act			0.756556				0.0589234	0.756556	4.39718e-05	0.756556	0	0	0	0.756556
				Inh							0.851554	0.351963	0.851554	0.0379904	0.851554	0	0	0
				DNFBL
				DPFBL1
				DPFBL2
				MNFBL1								0.402421	0.000616793	0.402421	0.402421	0.193998	0.402421	0.000616793
				MPFBL1									0.0196282	0.892842	0.0196282	0.0196282	0.223058	0.0196282
				MNFBL2										1	0.314231	1	1	0.62743
				MPFBL2											0.234942	0.556582	0.234942	0.234942
				MFFL1												0.639981	0.0013971	0.639981
				MFFL2													0.589072	0.0966205
				MNFFL1														0.00251741
				MNFFL2
				OmniPath/TCGA	p-value < 0.05 & correlation coefficient < 0
					UGP	Act	Inh	DNFBL	DPFBL1	DPFBL2	MNFBL1	MPFBL1	MNFBL2	MPFBL2	MFFL1	MFFL2	MNFFL1	MNFFL2
				UGP		0.364382	0.364382				0.307284	0.364382	0.364382	1.22033e-240	1.22033e-240	1.22033e-240	0.307284	0.364382
				Act			1				2.93831e-11	2.93831e-11	1	1	0	0	0	2.93831e-11
				Inh							0.0139625	0.265975	0.265975	0.0139625	0.0139625	0	0	0
				DNFBL
				DPFBL1
				DPFBL2
				MNFBL1								0.757043	0.757043	7.16769e-10	0.757043	7.16769e-10	7.16769e-10	0.757043
				MPFBL1									0.502007	0.502007	7.08154e-05	0.502007	7.08154e-05	7.08154e-05
				MNFBL2										0.091701	0.091701	1	0.091701	1
				MPFBL2											0.039889	0.039889	0.459458	0.039889
				MFFL1												0.0274192	0.0274192	7.07313e-10
				MFFL2													0.00416103	0.00416103
				MNFFL1														0.315748
				MNFFL2
